# Integration host factor regulates colonization factors in the bee gut symbiont *Frischella perrara*

**DOI:** 10.1101/2021.12.06.471457

**Authors:** K. Schmidt, G. Santos-Matos, S. Leopold-Messer, Y. El-Chazli, O. Emery, T. Steiner, J. Piel, P. Engel

## Abstract

Bacteria colonize specific niches in the animal gut. However, the genetic basis of these associations is often unclear. The proteobacterium *Frischella perrara* is a widely distributed gut symbiont of honey bees. It colonizes a specific niche in the hindgut and causes a characteristic melanization response. Genetic determinants required for the establishment of this association, or its relevance for the host, are unknown. Here, we independently isolated three point mutations in genes encoding the DNA-binding protein integration host factor (IHF) in *F. perrara*. These mutants abolished the production of an aryl polyene metabolite causing the yellow colony morphotype of *F. perrara*. Inoculation of microbiota-free bees with one of the mutants drastically decreased gut colonization of *F. perrara*. Using RNAseq we found that IHF affects the expression of potential colonization factors, including genes for adhesion (Type 4 pili), interbacterial competition (Type 6 secretion systems), and secondary metabolite production (colibactin and aryl polyene biosynthesis). Gene deletions of these components revealed different colonization defects depending on the presence of other bee gut bacteria. Interestingly, one of the T6SS mutants did not induce the scab phenotype anymore, despite colonizing at high levels, suggesting an unexpected role in bacteria-host interaction. IHF is conserved across many bacteria and may also regulate host colonization in other animal symbionts.
