## Supplementary Dataset 2 for "Integration host factor regulates colonization factors in the bee gut symbiont *Frischella perrara*"

### Sheet: Sheet1
#Upregulated 4x								#Downregulated 4x
Category	DEG	Subtotal	COG_cat_description	p_raw	p_adj	Significant		Category	DEG	Subtotal	COG_cat_description	p_raw	p_adj	Significant
COG A	0	1	RNA processing and modification	1	1	FALSE		COG A	0	1	RNA processing and modification	1	1	FALSE
COG B	0	0	Chromatin structure and dynamics	1	1	FALSE		COG B	0	0	Chromatin structure and dynamics	1	1	FALSE
COG C	0	67	Energy production and conversion	1	1	FALSE		COG C	7	67	Energy production and conversion	0.0613487	0.429441	FALSE
COG D	0	31	Cell cycle control, cell division, chromosome partitioning	1	1	FALSE		COG D	1	31	Cell cycle control, cell division, chromosome partitioning	0.817536	1	FALSE
COG E	6	173	Amino acid transport and metabolism	0.999875	1	FALSE		COG E	3	173	Amino acid transport and metabolism	0.996386	1	FALSE
COG F	0	60	Nucleotide transport and metabolism	1	1	FALSE		COG F	1	60	Nucleotide transport and metabolism	0.963652	1	FALSE
COG G	5	126	Carbohydrate transport and metabolism	0.998034	1	FALSE		COG G	5	126	Carbohydrate transport and metabolism	0.811542	1	FALSE
COG H	4	105	Coenzyme transport and metabolism	0.996778	1	FALSE		COG H	3	105	Coenzyme transport and metabolism	0.926196	1	FALSE
COG I	17	69	Lipid transport and metabolism	0.000449808	0.00251892	TRUE		COG I	3	69	Lipid transport and metabolism	0.719891	1	FALSE
COG J	1	201	Translation, ribosomal structure and biogenesis	1	1	FALSE		COG J	3	201	Translation, ribosomal structure and biogenesis	0.999078	1	FALSE
COG K	1	104	Transcription	0.999992	1	FALSE		COG K	7	104	Transcription	0.312409	1	FALSE
COG L	0	93	Replication, recombination and repair	1	1	FALSE		COG L	6	93	Replication, recombination and repair	0.371504	1	FALSE
COG M	8	136	Cell wall/membrane/envelope biogenesis	0.979438	1	FALSE		COG M	4	136	Cell wall/membrane/envelope biogenesis	0.939502	1	FALSE
COG N	0	46	Cell motility	1	1	FALSE		COG N	1	46	Cell motility	0.920582	1	FALSE
COG O	2	88	Posttranslational modification, protein turnover, chaperones	0.999388	1	FALSE		COG O	14	88	Posttranslational modification, protein turnover, chaperones	0.000149371	0.00418238	TRUE
COG P	13	91	Inorganic ion transport and metabolism	0.143409	0.446163	FALSE		COG P	10	91	Inorganic ion transport and metabolism	0.020133	0.187908	FALSE
COG Q	13	35	Secondary metabolites biosynthesis, transport and catabolism	2.17368e-05	0.000152158	TRUE		COG Q	4	35	Secondary metabolites biosynthesis, transport and catabolism	0.111154	0.62246	FALSE
COG R	17	121	General function prediction only	0.116919	0.446163	FALSE		COG R	9	121	General function prediction only	0.188435	0.879366	FALSE
COG S	9	83	Function unknown	0.499911	1	FALSE		COG S	10	83	Function unknown	0.0109187	0.152861	FALSE
COG T	7	85	Signal transduction mechanisms	0.797402	1	FALSE		COG T	5	85	Signal transduction mechanisms	0.473908	1	FALSE
COG U	40	76	Intracellular trafficking, secretion, and vesicular transport	4.78459e-21	1.33968e-19	TRUE		COG U	2	76	Intracellular trafficking, secretion, and vesicular transport	0.919998	1	FALSE
COG V	9	57	Defense mechanisms	0.130387	0.446163	FALSE		COG V	2	57	Defense mechanisms	0.816071	1	FALSE
COG W	6	13	Extracellular structures	0.00108156	0.00504728	TRUE		COG W	0	13	Extracellular structures	1	1	FALSE
COG X	14	24	Mobilome: prophages, transposons	9.00496e-09	8.40463e-08	TRUE		COG X	1	24	Mobilome: prophages, transposons	0.731516	1	FALSE
COG Y	0	0	Nuclear structure	1	1	FALSE		COG Y	0	0	Nuclear structure	1	1	FALSE
COG Z	0	1	Cytoskeleton	1	1	FALSE		COG Z	0	1	Cytoskeleton	1	1	FALSE
No COG other	107	591	other	8.87426e-12	1.2424e-10	TRUE		No COG other	31	591	other	0.56606	1	FALSE
Total COG other	130	1690	other	1	1	FALSE		Total COG other	90	1690	other	0.51881	1	FALSE
