## Supplementary Dataset 4 for "Integration host factor regulates colonization factors in the bee gut symbiont *Frischella perrara*"

### Sheet: Sheet1
#Upregulated 4x Day 5								#Upregulated 4x Day 10
Category	DEG	Subtotal	COG_cat_description	p_raw	p_adj	Significant		Category	DEG	Subtotal	COG_cat_description	p_raw	p_adj	Significant
COG A	0	1	RNA processing and modification	1	1	FALSE		COG A	0	1	RNA processing and modification	1	1	FALSE
COG B	0	0	Chromatin structure and dynamics	1	1	FALSE		COG B	0	0	Chromatin structure and dynamics	1	1	FALSE
COG C	3	67	Energy production and conversion	0.829296	1	FALSE		COG C	6	67	Energy production and conversion	0.344599	1	FALSE
COG D	1	31	Cell cycle control, cell division, chromosome partitioning	0.88035	1	FALSE		COG D	2	31	Cell cycle control, cell division, chromosome partitioning	0.661957	1	FALSE
COG E	13	173	Amino acid transport and metabolism	0.347391	1	FALSE		COG E	14	173	Amino acid transport and metabolism	0.351352	1	FALSE
COG F	1	60	Nucleotide transport and metabolism	0.984029	1	FALSE		COG F	1	60	Nucleotide transport and metabolism	0.988994	1	FALSE
COG G	25	126	Carbohydrate transport and metabolism	2.2584e-07	6.32351e-06	TRUE		COG G	18	126	Carbohydrate transport and metabolism	0.0028783	0.0402962	TRUE
COG H	4	105	Coenzyme transport and metabolism	0.925038	1	FALSE		COG H	3	105	Coenzyme transport and metabolism	0.984516	1	FALSE
COG I	7	69	Lipid transport and metabolism	0.164109	0.908815	FALSE		COG I	8	69	Lipid transport and metabolism	0.115043	0.460172	FALSE
COG J	3	201	Translation, ribosomal structure and biogenesis	0.999918	1	FALSE		COG J	0	201	Translation, ribosomal structure and biogenesis	1	1	FALSE
COG K	9	104	Transcription	0.241259	0.965038	FALSE		COG K	8	104	Transcription	0.468965	1	FALSE
COG L	1	93	Replication, recombination and repair	0.998438	1	FALSE		COG L	2	93	Replication, recombination and repair	0.992596	1	FALSE
COG M	3	136	Cell wall/membrane/envelope biogenesis	0.995521	1	FALSE		COG M	6	136	Cell wall/membrane/envelope biogenesis	0.934739	1	FALSE
COG N	0	46	Cell motility	1	1	FALSE		COG N	0	46	Cell motility	1	1	FALSE
COG O	2	88	Posttranslational modification, protein turnover, chaperones	0.983395	1	FALSE		COG O	4	88	Posttranslational modification, protein turnover, chaperones	0.886733	1	FALSE
COG P	13	91	Inorganic ion transport and metabolism	0.00551143	0.07716	FALSE		COG P	17	91	Inorganic ion transport and metabolism	0.000157513	0.00441038	TRUE
COG Q	4	35	Secondary metabolites biosynthesis, transport and catabolism	0.194746	0.908815	FALSE		COG Q	6	35	Secondary metabolites biosynthesis, transport and catabolism	0.0347872	0.24351	FALSE
COG R	7	121	General function prediction only	0.696137	1	FALSE		COG R	8	121	General function prediction only	0.646475	1	FALSE
COG S	7	83	Function unknown	0.302553	1	FALSE		COG S	11	83	Function unknown	0.0313515	0.24351	FALSE
COG T	3	85	Signal transduction mechanisms	0.927697	1	FALSE		COG T	3	85	Signal transduction mechanisms	0.950467	1	FALSE
COG U	1	76	Intracellular trafficking, secretion, and vesicular transport	0.994803	1	FALSE		COG U	1	76	Intracellular trafficking, secretion, and vesicular transport	0.996763	1	FALSE
COG V	3	57	Defense mechanisms	0.736066	1	FALSE		COG V	3	57	Defense mechanisms	0.786829	1	FALSE
COG W	0	13	Extracellular structures	1	1	FALSE		COG W	0	13	Extracellular structures	1	1	FALSE
COG X	1	24	Mobilome: prophages, transposons	0.806237	1	FALSE		COG X	2	24	Mobilome: prophages, transposons	0.52069	1	FALSE
COG Y	0	0	Nuclear structure	1	1	FALSE		COG Y	0	0	Nuclear structure	1	1	FALSE
COG Z	1	1	Cytoskeleton	0.0657606	0.460324	FALSE		COG Z	1	1	Cytoskeleton	0.0714599	0.400175	FALSE
No COG other	49	591	other	0.033685	0.314394	FALSE		No COG other	50	591	other	0.0902848	0.421329	FALSE
Total COG other	101	1690	other	0.977974	1	FALSE		Total COG other	113	1690	other	0.935557	1	FALSE
